# The human gut virome is a non-redundant and clinically informative component of the microbiome

**DOI:** 10.64898/2026.05.13.724676

**Authors:** Yiyan Yang, Dan Huang, Joshua R. Korzenik, Scott T. Weiss, Yang-Yu Liu, Zheng Sun

**Author notes:** Correspondence: Y.-Y.L.; Z.S.

## Abstract

The gut virome represents a vast reservoir of genetic diversity with profound implications for human health, yet it remains the “dark matter” of the microbiome due to the staggering complexity of reproducible viral profiling. It remains fundamentally contested whether biologically informative virome signals can be robustly recovered from routine whole-metagenome sequencing (WMS), and to what extent these signals offer ecological insights independent of the bacteriome. Here we present VIP2B, a framework that leverages Type IIB restriction tags to extract multifaceted viral features (encompassing taxonomy, coverage, function, and phenotype) directly from bulk WMS data. Through extensive benchmarking across incomplete references, unseen genomes, and high bacterial or host background, we demonstrate that VIP2B achieved high precision and robust taxonomic concordance. By applying VIP2B to paired bulk and virus-like particle (VLP)-enriched datasets, we reveal a species-level overlap far greater than previously recognized, proving that standard bulk metagenomes contain a wealth of recoverable viral information. Analysis of 20 clinical cohorts demonstrates that coverage-, function-, and phenotype-resolved viral features consistently identify disease-associated signatures that escape taxonomic analysis alone, significantly improving diagnostic models over bacteriome-only approaches. Finally, we define two distinct gut virome community states at the population scale (n=6,090), characterized by divergent diversity profiles and health associations. Our findings establish the gut virome as a non-redundant, clinically actionable component of the human holobiont and provide the methodology necessary to transition microbiome research toward a truly multi-kingdom framework.
