## Supplementary Table 1 for "The human gut virome is a non-redundant and clinically informative component of the microbiome"

### Sheet: TableS1
Supplementary Table 1. Sixteen Type IIB restriction enzymes, including the eight enzymes selected for this study.
2B restriction enzyme	Hin4I	CjePI	HaeIV	CjeI	FalI	BslFI	AlfI	BcgI	BsaXI	BplI	Bsp24I	BaeI	PsrI	AloI	PpiI	CspCI
Total number of theoretical 2B tags across all genomes	19969608	15483331	14365950	14331123	9853300	7751218	3955310	3736160	3515666	2347774	2448077	2078074	1290339	1102751	951917	952418
Mean number of theoretical 2B tags per genome	96.5863	74.8877	69.4833	69.3149	47.6571	37.4901	19.1305	18.0706	17.0041	11.3554	11.8405	10.0509	6.2409	5.3336	4.6041	4.6065
Mean number of theoretical 2B tags per species	347.213	269.21	249.782	249.176	171.32	134.771	68.7713	64.9609	61.1271	40.8209	42.5649	36.1316	22.4352	19.1736	16.551	16.5598
Total number of species-specific (unique) tags	6232502	4848950	4478187	4633502	2974926	2355120	1257286	1237327	1128573	723582	787125	642333	389079	340489	287992	309771
Mean number of species-specific (unique) 2B tags per genome	32.4899	24.8036	24.6111	23.7081	18.3443	13.0309	9.0407	7.7168	7.2238	6.854	5.3987	4.6246	3.3227	3.2253	3.0294	2.7283
Mean number of species-specific (unique) 2B tags per species	113.413	87.0845	85.2744	83.3334	64.4677	45.209	29.0433	26.3424	24.6893	22.992	18.3796	15.9029	11.6921	11.0782	10.6514	9.1497
Enzymes used in this study
