## Supplementary Table 3 for "The human gut virome is a non-redundant and clinically informative component of the microbiome"

### Sheet: TableS3
Supplementary Table 3. Comparison of the abundance distributions for the shared species between bulk and VLP data.
Dataset	Profiler	n_paired_samples	n_pairs	KS_D	KS_pvalue	Wilcox_paired_pvalue
COPSAC	VIP2B	646	11199	0.155817	1.64326e-118	1.51543e-167
Obese	VIP2B	228	2083	0.234277	4.45929e-50	5.83068e-41
CHGV	VIP2B	163	14358	0.200585	2.60411e-251	0
Delivery_mode	VIP2B	138	1075	0.260465	4.24456e-32	1.30468e-30
HCC	VIP2B	12	1844	0.104121	4.15823e-09	1.22765e-63
ME/CFS	VIP2B	12	1208	0.340232	3.72689e-61	1.44102e-72
COPSAC	Sylph	646	28354	0.080941	4.23352e-81	6.29172e-131
Obese	Sylph	228	6851	0.500657	0	0
CHGV	Sylph	163	23282	0.263422	0	0
Delivery_mode	Sylph	138	3238	0.307597	1.76839e-133	4.35176e-157
HCC	Sylph	12	2580	0.0860465	1.01157e-08	4.04068e-59
ME/CFS	Sylph	12	2148	0.318901	2.69484e-95	1.20793e-143
KS_D: Kolmogorov-Smirnov D statistic.
